# Canonical pathoadaptive cystic fibrosis genes in *Pseudomonas aeruginosa* are not CF-specific

**DOI:** 10.64898/2026.08.19.745763

**Authors:** Iris Irby, Elijah C. Mehlferber, Sam P. Brown

**Affiliations:** School of Biological Sciences, Georgia Institute of Technology, Atlanta, Georgia, USA

## Abstract

Research on *Pseudomonas aeruginosa* adaptation in cystic fibrosis (CF) has historically relied on comparing chronic isolates to laboratory reference strains, or evolving reference strains in environments simulating chronic CF. This work has established a small set of genes, including *lasR*, *mucA*, and *mexZ*, as canonical markers of CF pathoadaptation. However, without broad non-CF comparators, it remains unclear how specific these signatures are to CF.

We used a structured literature review to define 20 historically emphasized “canonical CF genes”, then evaluated their mutational patterns across 4,475 genetically distinct *P. aeruginosa* genomes from seven defined clinical and environmental contexts. We tested four competing hypotheses: (1) enrichment in adult CF alone, (2) in adult and pediatric CF combined, (3) in chronic lung infections broadly (including non-CF bronchiectasis), or (4) no strong environment-specific enrichment.

We found little evidence that canonical gene mutations were specifically enriched in adult CF or CF more broadly. Instead, loss-of-function and individual mutations in genes including *mucA*, *mexB*, and *mexZ* were enriched across chronic lung infections, while most canonical genes (including *lasR*) showed no strong environment-specific enrichment.

These results demonstrate that a canon of genes believed to drive pathoadaptation in CF instead largely reflects the narrow comparative framework of past studies rather than CF-exclusive selection. Our findings emphasize shared evolutionary pressures between CF and non-CF bronchiectasis, highlighting opportunities to exchange research and therapeutic insights across chronic infection clinical contexts.

**IMPORTANCE:** *Pseudomonas aeruginosa* infects many sites in the human body, but is studied most intensively in the lungs of people with CF. For decades, researchers compared strains from people with CF against laboratory/reference strains and identified a set of genes that change as the bacterium adapts to the CF lung. These genes have since guided much of the field’s research. Examining thousands of genomes spanning other lung diseases, non-lung human infections, and environmental sources, we show that these changes are not specific to CF. Most historically emphasized CF genes showed no significant CF-specific enrichment, while the clearest enrichment signals mark chronic lung infection broadly, not CF alone. What looked like environment-specific adaptation largely reflects the narrow comparative lens of earlier studies. Encouragingly, insights on *P. aeruginosa* in CF may extend to other chronic lung infections. More broadly, our findings show that claims of niche-specific adaptation require comparison against diverse alternative environments.
