## Supplemental Data 3 for "Canonical pathoadaptive cystic fibrosis genes in *Pseudomonas aeruginosa* are not CF-specific"

### Sheet: gene_niche_raw_mut_status_count
gene_of_interest	Niche	chronic_group	Mut_Status	n
aceE	Adult CF	Chronic	Alternative function	170
aceE	Adult CF	Chronic	Functional	967
aceE	Adult CF	Chronic	No function	1
aceE	Bronchiectasis	Chronic	Alternative function	37
aceE	Bronchiectasis	Chronic	Functional	181
aceE	Pediatric CF	Chronic	Alternative function	19
aceE	Pediatric CF	Chronic	Functional	85
aceE	Pediatric CF	Chronic	No function	1
aceE	Environmental	Non-Chronic	Alternative function	61
aceE	Environmental	Non-Chronic	Functional	299
aceE	Environmental	Non-Chronic	No function	2
aceE	Human Environment	Non-Chronic	Alternative function	77
aceE	Human Environment	Non-Chronic	Functional	251
aceE	Other Clinical	Non-Chronic	Alternative function	366
aceE	Other Clinical	Non-Chronic	Functional	1695
aceE	Other Clinical	Non-Chronic	No function	4
aceE	Pneumonia	Non-Chronic	Alternative function	42
aceE	Pneumonia	Non-Chronic	Functional	210
aceF	Adult CF	Chronic	Alternative function	1010
aceF	Adult CF	Chronic	Functional	121
aceF	Adult CF	Chronic	No function	6
aceF	Bronchiectasis	Chronic	Alternative function	188
aceF	Bronchiectasis	Chronic	Functional	29
aceF	Bronchiectasis	Chronic	No function	2
aceF	Pediatric CF	Chronic	Alternative function	92
aceF	Pediatric CF	Chronic	Functional	12
aceF	Pediatric CF	Chronic	No function	1
aceF	Environmental	Non-Chronic	Alternative function	321
aceF	Environmental	Non-Chronic	Functional	39
aceF	Environmental	Non-Chronic	No function	1
aceF	Human Environment	Non-Chronic	Alternative function	308
aceF	Human Environment	Non-Chronic	Functional	18
aceF	Human Environment	Non-Chronic	No function	2
aceF	Other Clinical	Non-Chronic	Alternative function	1820
aceF	Other Clinical	Non-Chronic	Functional	235
aceF	Other Clinical	Non-Chronic	No function	5
aceF	Pneumonia	Non-Chronic	Alternative function	231
aceF	Pneumonia	Non-Chronic	Functional	20
algG	Adult CF	Chronic	Alternative function	492
algG	Adult CF	Chronic	Functional	608
algG	Adult CF	Chronic	No function	37
algG	Bronchiectasis	Chronic	Alternative function	82
algG	Bronchiectasis	Chronic	Functional	133
algG	Bronchiectasis	Chronic	No function	4
algG	Pediatric CF	Chronic	Alternative function	30
algG	Pediatric CF	Chronic	Functional	74
algG	Pediatric CF	Chronic	No function	1
algG	Environmental	Non-Chronic	Alternative function	110
algG	Environmental	Non-Chronic	Functional	251
algG	Environmental	Non-Chronic	No function	1
algG	Human Environment	Non-Chronic	Alternative function	81
algG	Human Environment	Non-Chronic	Functional	248
algG	Other Clinical	Non-Chronic	Alternative function	563
algG	Other Clinical	Non-Chronic	Functional	1499
algG	Other Clinical	Non-Chronic	No function	7
algG	Pneumonia	Non-Chronic	Alternative function	82
algG	Pneumonia	Non-Chronic	Functional	170
algU	Adult CF	Chronic	Alternative function	114
algU	Adult CF	Chronic	Functional	986
algU	Adult CF	Chronic	No function	39
algU	Bronchiectasis	Chronic	Alternative function	15
algU	Bronchiectasis	Chronic	Functional	199
algU	Bronchiectasis	Chronic	No function	2
algU	Pediatric CF	Chronic	Alternative function	10
algU	Pediatric CF	Chronic	Functional	93
algU	Pediatric CF	Chronic	No function	2
algU	Environmental	Non-Chronic	Functional	361
algU	Environmental	Non-Chronic	No function	1
algU	Human Environment	Non-Chronic	Alternative function	3
algU	Human Environment	Non-Chronic	Functional	325
algU	Human Environment	Non-Chronic	No function	1
algU	Other Clinical	Non-Chronic	Alternative function	10
algU	Other Clinical	Non-Chronic	Functional	2055
algU	Other Clinical	Non-Chronic	No function	3
algU	Pneumonia	Non-Chronic	Functional	252
ampC	Adult CF	Chronic	Alternative function	1069
ampC	Adult CF	Chronic	Functional	66
ampC	Adult CF	Chronic	No function	4
ampC	Bronchiectasis	Chronic	Alternative function	210
ampC	Bronchiectasis	Chronic	Functional	9
ampC	Pediatric CF	Chronic	Alternative function	102
ampC	Pediatric CF	Chronic	Functional	2
ampC	Pediatric CF	Chronic	No function	1
ampC	Environmental	Non-Chronic	Alternative function	334
ampC	Environmental	Non-Chronic	Functional	26
ampC	Environmental	Non-Chronic	No function	2
ampC	Human Environment	Non-Chronic	Alternative function	306
ampC	Human Environment	Non-Chronic	Functional	23
ampC	Other Clinical	Non-Chronic	Alternative function	1897
ampC	Other Clinical	Non-Chronic	Functional	169
ampC	Other Clinical	Non-Chronic	No function	3
ampC	Pneumonia	Non-Chronic	Alternative function	231
ampC	Pneumonia	Non-Chronic	Functional	20
ampC	Pneumonia	Non-Chronic	No function	1
gyrA	Adult CF	Chronic	Alternative function	579
gyrA	Adult CF	Chronic	Functional	516
gyrA	Adult CF	Chronic	No function	41
gyrA	Bronchiectasis	Chronic	Alternative function	113
gyrA	Bronchiectasis	Chronic	Functional	101
gyrA	Bronchiectasis	Chronic	No function	5
gyrA	Pediatric CF	Chronic	Alternative function	40
gyrA	Pediatric CF	Chronic	Functional	61
gyrA	Pediatric CF	Chronic	No function	4
gyrA	Environmental	Non-Chronic	Alternative function	129
gyrA	Environmental	Non-Chronic	Functional	218
gyrA	Environmental	Non-Chronic	No function	14
gyrA	Human Environment	Non-Chronic	Alternative function	182
gyrA	Human Environment	Non-Chronic	Functional	135
gyrA	Human Environment	Non-Chronic	No function	12
gyrA	Other Clinical	Non-Chronic	Alternative function	1049
gyrA	Other Clinical	Non-Chronic	Functional	965
gyrA	Other Clinical	Non-Chronic	No function	50
gyrA	Pneumonia	Non-Chronic	Alternative function	133
gyrA	Pneumonia	Non-Chronic	Functional	113
gyrA	Pneumonia	Non-Chronic	No function	6
gyrB	Adult CF	Chronic	Alternative function	335
gyrB	Adult CF	Chronic	Functional	799
gyrB	Adult CF	Chronic	No function	3
gyrB	Bronchiectasis	Chronic	Alternative function	52
gyrB	Bronchiectasis	Chronic	Functional	167
gyrB	Pediatric CF	Chronic	Alternative function	16
gyrB	Pediatric CF	Chronic	Functional	89
gyrB	Environmental	Non-Chronic	Alternative function	27
gyrB	Environmental	Non-Chronic	Functional	334
gyrB	Environmental	Non-Chronic	No function	1
gyrB	Human Environment	Non-Chronic	Alternative function	30
gyrB	Human Environment	Non-Chronic	Functional	299
gyrB	Other Clinical	Non-Chronic	Alternative function	154
gyrB	Other Clinical	Non-Chronic	Functional	1915
gyrB	Pneumonia	Non-Chronic	Alternative function	20
gyrB	Pneumonia	Non-Chronic	Functional	232
lasR	Adult CF	Chronic	Alternative function	332
lasR	Adult CF	Chronic	Functional	570
lasR	Adult CF	Chronic	No function	216
lasR	Bronchiectasis	Chronic	Alternative function	62
lasR	Bronchiectasis	Chronic	Functional	108
lasR	Bronchiectasis	Chronic	No function	36
lasR	Pediatric CF	Chronic	Alternative function	20
lasR	Pediatric CF	Chronic	Functional	70
lasR	Pediatric CF	Chronic	No function	14
lasR	Environmental	Non-Chronic	Alternative function	41
lasR	Environmental	Non-Chronic	Functional	272
lasR	Environmental	Non-Chronic	No function	42
lasR	Human Environment	Non-Chronic	Alternative function	74
lasR	Human Environment	Non-Chronic	Functional	184
lasR	Human Environment	Non-Chronic	No function	52
lasR	Other Clinical	Non-Chronic	Alternative function	484
lasR	Other Clinical	Non-Chronic	Functional	1243
lasR	Other Clinical	Non-Chronic	No function	278
lasR	Pneumonia	Non-Chronic	Alternative function	88
lasR	Pneumonia	Non-Chronic	Functional	124
lasR	Pneumonia	Non-Chronic	No function	32
mexA	Adult CF	Chronic	Alternative function	211
mexA	Adult CF	Chronic	Functional	777
mexA	Adult CF	Chronic	No function	149
mexA	Bronchiectasis	Chronic	Alternative function	47
mexA	Bronchiectasis	Chronic	Functional	153
mexA	Bronchiectasis	Chronic	No function	19
mexA	Pediatric CF	Chronic	Alternative function	19
mexA	Pediatric CF	Chronic	Functional	82
mexA	Pediatric CF	Chronic	No function	3
mexA	Environmental	Non-Chronic	Alternative function	25
mexA	Environmental	Non-Chronic	Functional	336
mexA	Environmental	Non-Chronic	No function	1
mexA	Human Environment	Non-Chronic	Alternative function	24
mexA	Human Environment	Non-Chronic	Functional	300
mexA	Human Environment	Non-Chronic	No function	5
mexA	Other Clinical	Non-Chronic	Alternative function	191
mexA	Other Clinical	Non-Chronic	Functional	1866
mexA	Other Clinical	Non-Chronic	No function	11
mexA	Pneumonia	Non-Chronic	Alternative function	22
mexA	Pneumonia	Non-Chronic	Functional	228
mexA	Pneumonia	Non-Chronic	No function	2
mexB	Adult CF	Chronic	Alternative function	303
mexB	Adult CF	Chronic	Functional	644
mexB	Adult CF	Chronic	No function	186
mexB	Bronchiectasis	Chronic	Alternative function	58
mexB	Bronchiectasis	Chronic	Functional	99
mexB	Bronchiectasis	Chronic	No function	60
mexB	Pediatric CF	Chronic	Alternative function	23
mexB	Pediatric CF	Chronic	Functional	75
mexB	Pediatric CF	Chronic	No function	7
mexB	Environmental	Non-Chronic	Alternative function	100
mexB	Environmental	Non-Chronic	Functional	258
mexB	Environmental	Non-Chronic	No function	4
mexB	Human Environment	Non-Chronic	Alternative function	82
mexB	Human Environment	Non-Chronic	Functional	244
mexB	Human Environment	Non-Chronic	No function	3
mexB	Other Clinical	Non-Chronic	Alternative function	476
mexB	Other Clinical	Non-Chronic	Functional	1581
mexB	Other Clinical	Non-Chronic	No function	10
mexB	Pneumonia	Non-Chronic	Alternative function	67
mexB	Pneumonia	Non-Chronic	Functional	182
mexB	Pneumonia	Non-Chronic	No function	3
mexX	Adult CF	Chronic	Alternative function	1120
mexX	Adult CF	Chronic	Functional	8
mexX	Adult CF	Chronic	No function	10
mexX	Bronchiectasis	Chronic	Alternative function	217
mexX	Bronchiectasis	Chronic	Functional	1
mexX	Bronchiectasis	Chronic	No function	1
mexX	Pediatric CF	Chronic	Alternative function	103
mexX	Pediatric CF	Chronic	No function	1
mexX	Environmental	Non-Chronic	Alternative function	360
mexX	Environmental	Non-Chronic	Functional	1
mexX	Environmental	Non-Chronic	No function	1
mexX	Human Environment	Non-Chronic	Alternative function	324
mexX	Human Environment	Non-Chronic	Functional	1
mexX	Human Environment	Non-Chronic	No function	4
mexX	Other Clinical	Non-Chronic	Alternative function	2022
mexX	Other Clinical	Non-Chronic	Functional	11
mexX	Other Clinical	Non-Chronic	No function	34
mexX	Pneumonia	Non-Chronic	Alternative function	249
mexX	Pneumonia	Non-Chronic	Functional	3
mexY	Adult CF	Chronic	Alternative function	1096
mexY	Adult CF	Chronic	Functional	23
mexY	Adult CF	Chronic	No function	19
mexY	Bronchiectasis	Chronic	Alternative function	210
mexY	Bronchiectasis	Chronic	Functional	7
mexY	Bronchiectasis	Chronic	No function	1
mexY	Pediatric CF	Chronic	Alternative function	101
mexY	Pediatric CF	Chronic	Functional	3
mexY	Pediatric CF	Chronic	No function	1
mexY	Environmental	Non-Chronic	Alternative function	340
mexY	Environmental	Non-Chronic	Functional	11
mexY	Environmental	Non-Chronic	No function	11
mexY	Human Environment	Non-Chronic	Alternative function	322
mexY	Human Environment	Non-Chronic	Functional	3
mexY	Human Environment	Non-Chronic	No function	4
mexY	Other Clinical	Non-Chronic	Alternative function	1983
mexY	Other Clinical	Non-Chronic	Functional	51
mexY	Other Clinical	Non-Chronic	No function	32
mexY	Pneumonia	Non-Chronic	Alternative function	245
mexY	Pneumonia	Non-Chronic	Functional	5
mexY	Pneumonia	Non-Chronic	No function	2
mexZ	Adult CF	Chronic	Alternative function	417
mexZ	Adult CF	Chronic	Functional	400
mexZ	Adult CF	Chronic	No function	317
mexZ	Bronchiectasis	Chronic	Alternative function	62
mexZ	Bronchiectasis	Chronic	Functional	95
mexZ	Bronchiectasis	Chronic	No function	59
mexZ	Pediatric CF	Chronic	Alternative function	27
mexZ	Pediatric CF	Chronic	Functional	53
mexZ	Pediatric CF	Chronic	No function	25
mexZ	Environmental	Non-Chronic	Alternative function	77
mexZ	Environmental	Non-Chronic	Functional	271
mexZ	Environmental	Non-Chronic	No function	13
mexZ	Human Environment	Non-Chronic	Alternative function	89
mexZ	Human Environment	Non-Chronic	Functional	191
mexZ	Human Environment	Non-Chronic	No function	47
mexZ	Other Clinical	Non-Chronic	Alternative function	586
mexZ	Other Clinical	Non-Chronic	Functional	1304
mexZ	Other Clinical	Non-Chronic	No function	167
mexZ	Pneumonia	Non-Chronic	Alternative function	82
mexZ	Pneumonia	Non-Chronic	Functional	140
mexZ	Pneumonia	Non-Chronic	No function	30
mucA	Adult CF	Chronic	Alternative function	90
mucA	Adult CF	Chronic	Functional	693
mucA	Adult CF	Chronic	No function	356
mucA	Bronchiectasis	Chronic	Alternative function	19
mucA	Bronchiectasis	Chronic	Functional	110
mucA	Bronchiectasis	Chronic	No function	89
mucA	Pediatric CF	Chronic	Alternative function	9
mucA	Pediatric CF	Chronic	Functional	74
mucA	Pediatric CF	Chronic	No function	22
mucA	Environmental	Non-Chronic	Alternative function	17
mucA	Environmental	Non-Chronic	Functional	342
mucA	Environmental	Non-Chronic	No function	3
mucA	Human Environment	Non-Chronic	Alternative function	9
mucA	Human Environment	Non-Chronic	Functional	315
mucA	Human Environment	Non-Chronic	No function	5
mucA	Other Clinical	Non-Chronic	Alternative function	86
mucA	Other Clinical	Non-Chronic	Functional	1951
mucA	Other Clinical	Non-Chronic	No function	31
mucA	Pneumonia	Non-Chronic	Alternative function	11
mucA	Pneumonia	Non-Chronic	Functional	240
mucA	Pneumonia	Non-Chronic	No function	1
mutL	Adult CF	Chronic	Alternative function	357
mutL	Adult CF	Chronic	Functional	716
mutL	Adult CF	Chronic	No function	63
mutL	Bronchiectasis	Chronic	Alternative function	73
mutL	Bronchiectasis	Chronic	Functional	128
mutL	Bronchiectasis	Chronic	No function	17
mutL	Pediatric CF	Chronic	Alternative function	37
mutL	Pediatric CF	Chronic	Functional	66
mutL	Pediatric CF	Chronic	No function	2
mutL	Environmental	Non-Chronic	Alternative function	166
mutL	Environmental	Non-Chronic	Functional	196
mutL	Human Environment	Non-Chronic	Alternative function	143
mutL	Human Environment	Non-Chronic	Functional	185
mutL	Human Environment	Non-Chronic	No function	1
mutL	Other Clinical	Non-Chronic	Alternative function	933
mutL	Other Clinical	Non-Chronic	Functional	1123
mutL	Other Clinical	Non-Chronic	No function	12
mutL	Pneumonia	Non-Chronic	Alternative function	113
mutL	Pneumonia	Non-Chronic	Functional	139
mutS	Adult CF	Chronic	Alternative function	372
mutS	Adult CF	Chronic	Functional	642
mutS	Adult CF	Chronic	No function	121
mutS	Bronchiectasis	Chronic	Alternative function	79
mutS	Bronchiectasis	Chronic	Functional	121
mutS	Bronchiectasis	Chronic	No function	18
mutS	Pediatric CF	Chronic	Alternative function	34
mutS	Pediatric CF	Chronic	Functional	65
mutS	Pediatric CF	Chronic	No function	6
mutS	Environmental	Non-Chronic	Alternative function	135
mutS	Environmental	Non-Chronic	Functional	217
mutS	Environmental	Non-Chronic	No function	10
mutS	Human Environment	Non-Chronic	Alternative function	118
mutS	Human Environment	Non-Chronic	Functional	195
mutS	Human Environment	Non-Chronic	No function	16
mutS	Other Clinical	Non-Chronic	Alternative function	743
mutS	Other Clinical	Non-Chronic	Functional	1259
mutS	Other Clinical	Non-Chronic	No function	59
mutS	Pneumonia	Non-Chronic	Alternative function	103
mutS	Pneumonia	Non-Chronic	Functional	139
mutS	Pneumonia	Non-Chronic	No function	10
nfxB	Adult CF	Chronic	Alternative function	182
nfxB	Adult CF	Chronic	Functional	939
nfxB	Adult CF	Chronic	No function	18
nfxB	Bronchiectasis	Chronic	Alternative function	48
nfxB	Bronchiectasis	Chronic	Functional	163
nfxB	Bronchiectasis	Chronic	No function	8
nfxB	Pediatric CF	Chronic	Alternative function	19
nfxB	Pediatric CF	Chronic	Functional	84
nfxB	Pediatric CF	Chronic	No function	2
nfxB	Environmental	Non-Chronic	Alternative function	39
nfxB	Environmental	Non-Chronic	Functional	322
nfxB	Environmental	Non-Chronic	No function	1
nfxB	Human Environment	Non-Chronic	Alternative function	31
nfxB	Human Environment	Non-Chronic	Functional	295
nfxB	Human Environment	Non-Chronic	No function	3
nfxB	Other Clinical	Non-Chronic	Alternative function	226
nfxB	Other Clinical	Non-Chronic	Functional	1833
nfxB	Other Clinical	Non-Chronic	No function	9
nfxB	Pneumonia	Non-Chronic	Alternative function	27
nfxB	Pneumonia	Non-Chronic	Functional	224
nfxB	Pneumonia	Non-Chronic	No function	1
oprD	Adult CF	Chronic	Alternative function	168
oprD	Adult CF	Chronic	Functional	48
oprD	Adult CF	Chronic	No function	921
oprD	Bronchiectasis	Chronic	Alternative function	46
oprD	Bronchiectasis	Chronic	Functional	9
oprD	Bronchiectasis	Chronic	No function	164
oprD	Pediatric CF	Chronic	Alternative function	20
oprD	Pediatric CF	Chronic	Functional	3
oprD	Pediatric CF	Chronic	No function	82
oprD	Environmental	Non-Chronic	Alternative function	63
oprD	Environmental	Non-Chronic	Functional	18
oprD	Environmental	Non-Chronic	No function	276
oprD	Human Environment	Non-Chronic	Alternative function	79
oprD	Human Environment	Non-Chronic	Functional	16
oprD	Human Environment	Non-Chronic	No function	225
oprD	Other Clinical	Non-Chronic	Alternative function	487
oprD	Other Clinical	Non-Chronic	Functional	127
oprD	Other Clinical	Non-Chronic	No function	1403
oprD	Pneumonia	Non-Chronic	Alternative function	56
oprD	Pneumonia	Non-Chronic	Functional	14
oprD	Pneumonia	Non-Chronic	No function	173
pelA	Adult CF	Chronic	Alternative function	972
pelA	Adult CF	Chronic	Functional	4
pelA	Adult CF	Chronic	No function	152
pelA	Bronchiectasis	Chronic	Alternative function	186
pelA	Bronchiectasis	Chronic	No function	23
pelA	Pediatric CF	Chronic	Alternative function	98
pelA	Pediatric CF	Chronic	No function	7
pelA	Environmental	Non-Chronic	Alternative function	343
pelA	Environmental	Non-Chronic	Functional	3
pelA	Environmental	Non-Chronic	No function	11
pelA	Human Environment	Non-Chronic	Alternative function	319
pelA	Human Environment	Non-Chronic	No function	9
pelA	Other Clinical	Non-Chronic	Alternative function	2011
pelA	Other Clinical	Non-Chronic	Functional	9
pelA	Other Clinical	Non-Chronic	No function	46
pelA	Pneumonia	Non-Chronic	Alternative function	247
pelA	Pneumonia	Non-Chronic	Functional	1
pelA	Pneumonia	Non-Chronic	No function	4
rpoN	Adult CF	Chronic	Alternative function	228
rpoN	Adult CF	Chronic	Functional	879
rpoN	Adult CF	Chronic	No function	31
rpoN	Bronchiectasis	Chronic	Alternative function	34
rpoN	Bronchiectasis	Chronic	Functional	183
rpoN	Bronchiectasis	Chronic	No function	1
rpoN	Pediatric CF	Chronic	Alternative function	12
rpoN	Pediatric CF	Chronic	Functional	89
rpoN	Pediatric CF	Chronic	No function	4
rpoN	Environmental	Non-Chronic	Alternative function	47
rpoN	Environmental	Non-Chronic	Functional	314
rpoN	Human Environment	Non-Chronic	Alternative function	39
rpoN	Human Environment	Non-Chronic	Functional	288
rpoN	Human Environment	Non-Chronic	No function	2
rpoN	Other Clinical	Non-Chronic	Alternative function	295
rpoN	Other Clinical	Non-Chronic	Functional	1769
rpoN	Other Clinical	Non-Chronic	No function	4
rpoN	Pneumonia	Non-Chronic	Alternative function	33
rpoN	Pneumonia	Non-Chronic	Functional	219
