## Supplemental Data 2 for "Canonical pathoadaptive cystic fibrosis genes in *Pseudomonas aeruginosa* are not CF-specific"

### Sheet: CF vs. Non-Chronic
Gene	Gene_Name	Estimate	SE	Odds_Ratio	OR_CI_lo	OR_CI_hi	p.value.raw	p.value.adj	Significant
PA2020	mexZ	1.5379	0.1267	4.6546	3.6314	5.9661	0	0	TRUE
PA0763	mucA	3.8682	0.3216	47.8584	25.4789	89.8951	0	0	TRUE
PA0426	mexB	3.0551	0.278	21.2232	12.3066	36.6001	0	0	TRUE
PA0425	mexA	3.0722	0.3561	21.5901	10.7436	43.3869	0	0	TRUE
PA3064	pelA	1.6137	0.2092	5.0213	3.3326	7.5658	0	0	TRUE
PA3620	mutS	1.1667	0.1945	3.2114	2.1934	4.7018	0	0	TRUE
PA1430	lasR	0.3736	0.1139	1.453	1.1623	1.8164	0.001	0.0052	TRUE
PA4600	nfxB	1.2771	0.4641	3.5861	1.4439	8.9066	0.0059	0.0237	TRUE
PA0958	oprD	-0.0897	0.164	0.9142	0.6628	1.2609	0.5845	1	FALSE
PA2018	mexY	0.1344	0.3297	1.1439	0.5995	2.1828	0.6834	1	FALSE
PA3168	gyrA	0.2167	0.3106	1.242	0.6756	2.2831	0.4855	1	FALSE
PA0762	algU	NA	NA	NA	NA	NA	NA	NA	NA
PA2019	mexX	NA	NA	NA	NA	NA	NA	NA	NA
PA3545	algG	NA	NA	NA	NA	NA	NA	NA	NA
PA4110	ampC	NA	NA	NA	NA	NA	NA	NA	NA
PA4462	rpoN	NA	NA	NA	NA	NA	NA	NA	NA
PA4946	mutL	NA	NA	NA	NA	NA	NA	NA	NA
PA5016	aceF	NA	NA	NA	NA	NA	NA	NA	NA

### Sheet: CF vs. Other Chronic
Gene	Gene_Name	Estimate	SE	Odds_Ratio	OR_CI_lo	OR_CI_hi	p.value.raw	p.value.adj	Significant
PA0425	mexA	1.0406	0.3429	2.831	1.4456	5.5441	0.0024	0.0048	TRUE
PA0762	algU	0.9694	0.5323	2.6364	0.9288	7.4834	0.0686	0.1372	FALSE
PA3545	algG	1.0495	0.6559	2.8564	0.7898	10.3297	0.1095	0.2191	FALSE
PA4462	rpoN	0.7313	0.663	2.0778	0.5666	7.6203	0.27	0.27	FALSE
PA4600	nfxB	-0.4607	0.4738	0.6308	0.2492	1.5967	0.3309	0.3309	FALSE
PA3620	mutS	0.374	0.29	1.4535	0.8234	2.5661	0.1971	0.3943	FALSE
PA3064	pelA	0.325	0.2587	1.3841	0.8335	2.2983	0.2091	0.4181	FALSE
PA4946	mutL	0.3124	0.4268	1.3667	0.5921	3.1548	0.4642	0.4642	FALSE
PA0426	mexB	0.1253	0.2413	1.1335	0.7063	1.819	0.6037	0.6037	FALSE
PA1430	lasR	0.2554	0.192	1.291	0.8861	1.8809	0.1835	0.6294	FALSE
PA0763	mucA	0.0283	0.16	1.0287	0.7518	1.4076	0.8596	0.8596	FALSE
PA5016	aceF	-0.5735	0.739	0.5635	0.1324	2.3986	0.4377	0.8754	FALSE
PA0958	oprD	0.1852	0.2988	1.2035	0.67	2.1616	0.5354	1	FALSE
PA2018	mexY	0.9364	0.7464	2.5508	0.5907	11.0154	0.2096	1	FALSE
PA2019	mexX	0.2773	0.7802	1.3196	0.286	6.0894	0.7222	1	FALSE
PA2020	mexZ	0.1035	0.1618	1.1091	0.8077	1.5228	0.5222	1	FALSE
PA3168	gyrA	0.2132	0.539	1.2376	0.4303	3.5595	0.6925	1	FALSE
PA4110	ampC	NA	NA	NA	NA	NA	NA	NA	NA

### Sheet: CF + Ped CF vs. Non-Chronic
Gene	Gene_Name	Estimate	SE	Odds_Ratio	OR_CI_lo	OR_CI_hi	p.value.raw	p.value.adj	Significant
PA0763	mucA	3.5996	0.3399	36.5827	18.7911	71.2195	0	0	TRUE
PA2020	mexZ	1.4476	0.164	4.2531	3.0841	5.8651	0	0	TRUE
PA0426	mexB	2.5245	0.3369	12.4846	6.4505	24.1633	0	0	TRUE
PA0425	mexA	2.2734	0.4584	9.7124	3.955	23.851	0	0	TRUE
PA3064	pelA	1.2885	0.2804	3.6274	2.0937	6.2846	0	0	TRUE
PA3620	mutS	0.7954	0.285	2.2154	1.2672	3.873	0.0053	0.0158	TRUE
PA4600	nfxB	1.3284	0.5502	3.7748	1.284	11.0977	0.0158	0.0473	TRUE
PA1430	lasR	0.1559	0.1728	1.1688	0.833	1.6398	0.3668	0.7335	FALSE
PA0958	oprD	-0.181	0.2608	0.8344	0.5005	1.3912	0.4876	1	FALSE
PA2018	mexY	-0.1499	0.5665	0.8608	0.2836	2.613	0.7913	1	FALSE
PA3168	gyrA	0.4083	0.4239	1.5042	0.6553	3.4527	0.3355	1	FALSE
PA0762	algU	NA	NA	NA	NA	NA	NA	NA	NA
PA2019	mexX	NA	NA	NA	NA	NA	NA	NA	NA
PA3545	algG	NA	NA	NA	NA	NA	NA	NA	NA
PA4110	ampC	NA	NA	NA	NA	NA	NA	NA	NA
PA4462	rpoN	NA	NA	NA	NA	NA	NA	NA	NA
PA4946	mutL	NA	NA	NA	NA	NA	NA	NA	NA
PA5016	aceF	NA	NA	NA	NA	NA	NA	NA	NA

### Sheet: CF + Pediatric CF vs. Bronch
Gene	Gene_Name	Estimate	SE	Odds_Ratio	OR_CI_lo	OR_CI_hi	p.value.raw	p.value.adj	Significant
PA0426	mexB	-1.3412	0.2757	0.2615	0.1523	0.449	0	0	TRUE
PA0763	mucA	-0.7494	0.1967	0.4726	0.3214	0.695	0.0001	0.0003	TRUE
PA4946	mutL	-0.8714	0.4827	0.4184	0.1624	1.0776	0.0711	0.1421	FALSE
PA4462	rpoN	1.9668	1.1679	7.1479	0.7245	70.5195	0.0922	0.1843	FALSE
PA0762	algU	1.0599	0.8033	2.8861	0.5978	13.9341	0.187	0.187	FALSE
PA4600	nfxB	-0.7675	0.5304	0.4642	0.1641	1.3125	0.1478	0.2957	FALSE
PA3620	mutS	-0.3658	0.3649	0.6936	0.3393	1.418	0.316	0.3943	FALSE
PA3064	pelA	-0.3255	0.3218	0.7222	0.3843	1.357	0.3118	0.4181	FALSE
PA0425	mexA	-0.3152	0.4	0.7296	0.3332	1.5979	0.4306	0.4306	FALSE
PA1430	lasR	-0.1423	0.2436	0.8674	0.5381	1.3981	0.5592	0.7335	FALSE
PA5016	aceF	-0.255	0.8938	0.7749	0.1344	4.4677	0.7754	0.8754	FALSE
PA3545	algG	-0.0862	0.7942	0.9174	0.1934	4.3515	0.9136	0.9136	FALSE
PA0958	oprD	0.0964	0.3672	1.1012	0.5362	2.2617	0.7928	1	FALSE
PA2018	mexY	1.0198	1.1271	2.7727	0.3044	25.2537	0.3656	1	FALSE
PA2019	mexX	0.6881	1.1355	1.9899	0.2149	18.4237	0.5445	1	FALSE
PA2020	mexZ	-0.0636	0.2056	0.9384	0.6272	1.404	0.757	1	FALSE
PA3168	gyrA	1.001	0.7813	2.7211	0.5884	12.5843	0.2001	1	FALSE
PA4110	ampC	NA	NA	NA	NA	NA	NA	NA	NA

### Sheet: Chronic vs Non-Chronic
Gene	Gene_Name	Estimate	SE	Odds_Ratio	OR_CI_lo	OR_CI_hi	p.value.raw	p.value.adj	Significant	Flagged as Confounded by Simpsons Paradox	Spearman correlation between Chornic Lung group concentration and genomovar baseline mut rate	Mean mutation rate of Chronic Lung clusters minus overall mean	Fraction of mixed clusters where Chronic lung's mutation rate exceeds Non-Chornic lung mean	Number of mixed clusters for Chronic Lung
PA0763	mucA	3.8494	0.3294	46.9637	24.6242	89.5701	0	0	TRUE	FALSE	0.455584	0.0688386	0.956522	46
PA2020	mexZ	1.4688	0.1444	4.3442	3.2736	5.7649	0	0	TRUE	FALSE	0.197308	0.0554286	0.733333	45
PA0426	mexB	2.9716	0.3028	19.5227	10.7837	35.3437	0	0	TRUE	FALSE	0.284794	0.0386041	0.717391	46
PA0425	mexA	2.3785	0.4061	10.7884	4.8675	23.9116	0	0	TRUE	FALSE	0.288827	0.0137692	0.73913	46
PA3064	pelA	1.397	0.2443	4.0431	2.5046	6.5266	0	0	TRUE	FALSE	0.257907	0.031074	0.533333	45
PA3620	mutS	0.9174	0.241	2.5027	1.5604	4.0141	0.0001	0.0006	TRUE	FALSE	0.193989	0.00409789	0.533333	45
PA4600	nfxB	1.5842	0.4866	4.8754	1.8786	12.6529	0.0011	0.0057	TRUE	TRUE	0.0483032	-0.000100995	0.195652	46
PA1430	lasR	0.2034	0.1438	1.2255	0.9245	1.6246	0.1574	0.6294	FALSE	NA	NA	NA	NA	NA
PA0958	oprD	-0.2132	0.2101	0.808	0.5353	1.2198	0.3103	1	FALSE	NA	NA	NA	NA	NA
PA2018	mexY	-0.4898	0.5338	0.6127	0.2152	1.7443	0.3588	1	FALSE	NA	NA	NA	NA	NA
PA3168	gyrA	0.0746	0.3939	1.0774	0.4978	2.3318	0.8498	1	FALSE	NA	NA	NA	NA	NA
PA0762	algU	NA	NA	NA	NA	NA	NA	NA	NA	NA	NA	NA	NA	NA
PA2019	mexX	NA	NA	NA	NA	NA	NA	NA	NA	NA	NA	NA	NA	NA
PA3545	algG	NA	NA	NA	NA	NA	NA	NA	NA	NA	NA	NA	NA	NA
PA4110	ampC	NA	NA	NA	NA	NA	NA	NA	NA	NA	NA	NA	NA	NA
PA4462	rpoN	NA	NA	NA	NA	NA	NA	NA	NA	NA	NA	NA	NA	NA
PA4946	mutL	NA	NA	NA	NA	NA	NA	NA	NA	NA	NA	NA	NA	NA
PA5016	aceF	NA	NA	NA	NA	NA	NA	NA	NA	NA	NA	NA	NA	NA
