## Supplemental Data 1 for "Canonical pathoadaptive cystic fibrosis genes in *Pseudomonas aeruginosa* are not CF-specific"

### Sheet: Supplementary_table_PMIDs
Supplemental data 1: List of PubMed IDs and associated genes for Figure 1B
PMID	gene
8144447	algG
35024551	algG
12581364	algG
24398681	algG
16177314	algG
23503314	algG
24190336	algG
7686997	algG
36258072	algU
7764093	algU
10792719	algU
7768826	algU
7961422	algU
8312973	algU
8698507	algU
20817772	algU
7559357	algU
22497280	algU
20348252	algU
35987450	algU
33905139	algU
24138584	algU
8432708	algU
33995291	algU
22842599	algU
11807066	algU
8759866	algU
39287400	algU
38854061	algU
8761660	algU
10572149	algU
34990713	algU
30322853	algU
9387225	algU
8195094	algU
8378309	algU
23991093	algU
28320883	algU
19332805	algU
18599839	algU
17470813	algU
24496793	algU
35024551	algU
23533140	algU
9284161	algU
7644517	algU
30977288	algU
41538966	algU
10792721	algU
8412698	algU
12533483	algU
40205346	algU
30496246	algU
9171421	algU
16267280	algU
22210761	algU
30246765	algU
22589289	algU
10411261	algU
29784885	algU
16000715	algU
8550474	algU
19168621	algU
18553021	algU
8981997	algU
7961421	algU
22189495	algU
10813089	algU
24637508	algU
8790418	algU
17784948	algU
11092861	algU
24187093	algU
34959593	ampC
36748572	ampC
36435424	ampC
41790776	ampC
37428034	ampC
30265709	ampC
15995206	ampC
20801783	ampC
36073814	ampC
35315696	ampC
38708553	ampC
37315906	ampC
22479525	ampC
30081137	ampC
16120476	ampC
35467369	ampC
30212579	ampC
15047517	ampC
30201819	ampC
39332391	ampC
32071060	ampC
30831233	ampC
30271183	ampC
34585948	ampC
17876002	ampC
28158732	ampC
30977288	ampC
19996139	ampC
31285231	ampC
24694825	ampC
41837616	ampC
33849523	ampC
41146517	ampC
23964748	ampC
30664925	ampC
15047518	ampC
31341563	ampC
20194693	ampC
19428220	ampC
41603964	ampC
23629014	ampC
23951065	ampC
28128097	ampC
24936599	ampC
41528232	ampC
9174204	ampC
41956396	ampC
20846937	ampC
19468029	ampC
42151817	ampC
21342064	ampC
23302581	ampC
12384343	ampC
10406957	ampC
41677304	gyrA
35323912	gyrA
41790776	gyrA
30265709	gyrA
3279500	gyrA
36301593	gyrA
1656866	gyrA
38619733	gyrA
10681343	gyrA
17876002	gyrA
28273168	gyrA
27572404	gyrA
20185551	gyrA
7811002	gyrA
24376174	gyrA
21859941	gyrA
41528232	gyrA
24532839	gyrA
23423379	gyrA
21193474	gyrA
11850246	gyrA
35323912	gyrB
36301593	gyrB
31093874	gyrB
27903460	gyrB
24088260	gyrB
19026507	gyrB
21794031	gyrB
12958262	gyrB
21859941	gyrB
21193474	gyrB
11850246	gyrB
30816973	lasR
40905672	lasR
41128522	lasR
38259061	lasR
27650847	lasR
40035599	lasR
20943439	lasR
22311171	lasR
31379861	lasR
30850547	lasR
35094639	lasR
39386711	lasR
37122537	lasR
37998763	lasR
37749088	lasR
40772714	lasR
33690714	lasR
30846553	lasR
35937684	lasR
32117250	lasR
34160236	lasR
27703072	lasR
31178047	lasR
35075974	lasR
35967851	lasR
34488244	lasR
41040174	lasR
40391957	lasR
35471121	lasR
37264060	lasR
26078448	lasR
26457326	lasR
39670758	lasR
36748632	lasR
36466220	lasR
41925330	lasR
35744765	lasR
38975276	lasR
40731143	lasR
36661299	lasR
33707533	lasR
36080730	lasR
37648735	lasR
15968046	lasR
32265330	lasR
34250084	lasR
17449617	lasR
12381027	lasR
37175374	lasR
35502894	lasR
36190124	lasR
32341475	lasR
15995206	lasR
27902425	lasR
33081616	lasR
34978461	lasR
37954251	lasR
29463534	lasR
18974024	lasR
24533146	lasR
20019078	lasR
40236165	lasR
35695457	lasR
39095741	lasR
39151738	lasR
20404933	lasR
32661077	lasR
31492943	lasR
19805523	lasR
15947432	lasR
25873584	lasR
9596711	lasR
33674436	lasR
17493132	lasR
20965918	lasR
26768577	lasR
40415956	lasR
35903467	lasR
17363368	lasR
21716309	lasR
35024551	lasR
34308062	lasR
31093874	lasR
28738346	lasR
24852379	lasR
20704484	lasR
40366151	lasR
19246742	lasR
35451916	lasR
20732993	lasR
40965222	lasR
20494996	lasR
33713665	lasR
38979315	lasR
20844762	lasR
34424157	lasR
24401856	lasR
31284940	lasR
41603964	lasR
24866798	lasR
41810973	lasR
28349938	lasR
23028334	lasR
26358567	lasR
29526565	lasR
26392496	lasR
21091830	lasR
20072604	lasR
42315557	lasR
25320416	lasR
16385055	lasR
26633539	lasR
40621905	lasR
29177135	lasR
41124041	lasR
41234648	lasR
23283479	lasR
8493556	lasR
27836448	lasR
42017699	lasR
29038255	lasR
9271168	lasR
31787031	lasR
17392437	lasR
23610385	lasR
12426404	lasR
19222585	lasR
23959314	lasR
27178322	lasR
28064429	lasR
27464029	lasR
24454693	lasR
28127392	lasR
31555243	lasR
42239052	lasR
18203852	lasR
32754158	lasR
42429391	lasR
21258753	lasR
12397015	lasR
23402824	lasR
19258280	mexA
35185826	mexA
20651854	mexA
28091521	mexA
28273168	mexA
30664925	mexA
27572404	mexA
16127063	mexA
30081137	mexA
29897457	mexA
28128097	mexA
24694825	mexA
20194693	mexA
15253424	mexA
8834871	mexA
19258280	mexB
27246823	mexB
40057138	mexB
21178960	mexB
28091521	mexB
28273168	mexB
30081137	mexB
23951065	mexB
12460990	mexB
42151817	mexB
39580714	mexB
15253424	mexB
8834871	mexB
38357344	mexX
30201819	mexX
24694825	mexX
20651854	mexX
15373880	mexX
28128097	mexX
20194693	mexX
15105120	mexY
39843773	mexY
37475017	mexY
37428034	mexY
19258280	mexY
27246823	mexY
27325751	mexY
38214500	mexY
19154484	mexY
35467369	mexY
32909933	mexY
34695148	mexY
33848161	mexY
27572404	mexY
23951065	mexY
15373880	mexY
12460990	mexY
20691272	mexZ
23611117	mexZ
27325751	mexZ
30131514	mexZ
41790776	mexZ
22964251	mexZ
20844762	mexZ
28717172	mexZ
35967851	mexZ
24145539	mexZ
38619733	mexZ
19154484	mexZ
15373880	mexZ
26633539	mexZ
15105120	mexZ
20935098	mexZ
34987489	mexZ
27572404	mexZ
28922614	mexZ
17194835	mexZ
40539031	mucA
40253414	mucA
41347780	mucA
41711968	mucA
20019078	mucA
33905139	mucA
7764093	mucA
31158231	mucA
20943439	mucA
22311171	mucA
19231190	mucA
22497280	mucA
19168621	mucA
8312973	mucA
20817772	mucA
35937684	mucA
33871968	mucA
31212120	mucA
39287400	mucA
38854061	mucA
22842599	mucA
16000715	mucA
33707533	mucA
19997602	mucA
35963160	mucA
8759866	mucA
8378309	mucA
20174684	mucA
21631603	mucA
22607135	mucA
23068105	mucA
21194804	mucA
15784597	mucA
33447805	mucA
18599839	mucA
9387225	mucA
9284161	mucA
25873584	mucA
17470813	mucA
32747430	mucA
24496793	mucA
29091392	mucA
21595754	mucA
21716309	mucA
22210761	mucA
20844762	mucA
22848443	mucA
8412698	mucA
41502822	mucA
24852379	mucA
30496246	mucA
16440061	mucA
12149328	mucA
28320883	mucA
9171421	mucA
9423869	mucA
10792719	mucA
28137803	mucA
24082078	mucA
17074897	mucA
24763694	mucA
22088575	mucA
10411261	mucA
17493134	mucA
20727465	mucA
12533483	mucA
8195094	mucA
29784885	mucA
22589289	mucA
29897457	mucA
20435779	mucA
8759865	mucA
27102839	mucA
20406284	mucA
8550474	mucA
23610385	mucA
7768826	mucA
23533140	mucA
12426404	mucA
9159526	mucA
7961422	mucA
18174130	mucA
22189495	mucA
24637508	mucA
19332805	mucA
10813089	mucA
33237714	mucA
23991093	mucA
21687721	mucA
8981997	mucA
29923820	mucA
25336469	mucA
11092861	mucA
24138584	mucA
24187093	mucA
24115549	mucA
20880409	mutL
35937684	mutL
30745381	mutL
22964251	mutL
35358221	mutL
29564400	mutL
38132670	mutL
17464058	mutL
30212579	mutL
28735882	mutL
21492363	mutL
20019078	mutL
11952911	mutL
20844762	mutL
23412772	mutL
25217078	mutL
21930755	mutL
18663021	mutL
22322352	mutL
20880409	mutS
34283223	mutS
35937684	mutS
30745381	mutS
37666975	mutS
33367642	mutS
16946246	mutS
22964251	mutS
23303495	mutS
19188376	mutS
18256114	mutS
22114708	mutS
29564400	mutS
22753054	mutS
17464058	mutS
30212579	mutS
28735882	mutS
16542874	mutS
20019078	mutS
11952911	mutS
26519161	mutS
20844762	mutS
21533111	mutS
20935098	mutS
20435779	mutS
17152010	mutS
25918151	mutS
23951065	mutS
19997602	mutS
15504845	mutS
21859941	mutS
12492860	mutS
25217078	mutS
21930755	mutS
28400528	mutS
17493134	mutS
15133095	mutS
16048951	mutS
18663021	mutS
19188376	nfxB
21292748	nfxB
40902770	nfxB
41677304	nfxB
29307490	nfxB
41790776	nfxB
10681343	nfxB
20406284	nfxB
40709931	oprD
33775602	oprD
19936230	oprD
36342287	oprD
35315696	oprD
31796854	oprD
29564400	oprD
8858455	oprD
24694825	oprD
25735764	oprD
38619733	oprD
24435545	oprD
35467369	oprD
30212579	oprD
25448466	oprD
29775685	oprD
35859161	oprD
30271183	oprD
34585948	oprD
20194693	oprD
17876002	oprD
30831233	oprD
30977288	oprD
28273168	oprD
30664925	oprD
26047937	oprD
23880169	oprD
31341563	oprD
19428220	oprD
23629014	oprD
27572404	oprD
26459101	oprD
30081137	oprD
23951065	oprD
26821182	oprD
28128097	oprD
24614163	oprD
41956396	oprD
42207565	oprD
14533486	oprD
19468029	oprD
42151817	oprD
19732093	oprD
35448567	pelA
35024551	pelA
40621902	pelA
41801017	pelA
33381751	pelA
30246765	pelA
17524545	pelA
28974743	rpoN
8955641	rpoN
31040330	rpoN
36106744	rpoN
33707533	rpoN
31383655	rpoN
33081616	rpoN
30322853	rpoN
20093293	rpoN
22210761	rpoN
11237809	rpoN
26633362	rpoN
25873584	rpoN
21358759	rpoN
29760208	rpoN
21595754	rpoN
8727889	rpoN
10792721	rpoN
7593606	rpoN
1447138	rpoN
8300217	rpoN
8168955	rpoN
19168621	rpoN
23610385	rpoN
23533140	rpoN
1398987	rpoN
9488388	rpoN
23572517	rpoN
2510718	rpoN
22121590	rpoN
10572149	rpoN
